# Nonuple atg8 mutant provides genetic evidence for functional specialization of ATG8 isoforms in *Arabidopsis thaliana*

**DOI:** 10.1101/2024.12.10.627464

**Authors:** Alessia Del Chiaro, Nenad Grujic, Jierui Zhao, Ranjith Kumar Papareddy, Peng Gao, Juncai Ma, Christian Lofke, Anuradha Bhattacharya, Ramona Gruetzner, Pierre Bourguet, Frédéric Berger, Byung-Ho Kang, Sylvestre Marillonnet, Yasin Dagdas

**Author notes:** Correspondence: Yasin Dagdas. These authors contributed equally (Alessia Del Chiaro, Nenad Grujic).

## Abstract

Autophagy sustains cellular health by recycling damaged or excess components through autophagosomes. It is mediated by conserved ATG proteins, which coordinate autophagosome biogenesis and selective cargo degradation. Among these, the ubiquitin-like ATG8 protein plays a central role by linking cargo to the growing autophagosomes through interacting with selective autophagy receptors. Unlike most ATG proteins, the ATG8 gene family is significantly expanded in vascular plants, but its functional specialization remains poorly understood. Using transcriptional and translational reporters in *Arabidopsis thaliana*, we revealed that ATG8 isoforms are differentially expressed across tissues and form distinct autophagosomes within the same cell. To explore ATG8 specialization, we generated the nonuple *Δatg8* mutant lacking all nine ATG8 isoforms. The mutant displayed hypersensitivity to carbon and nitrogen starvation, coupled with defects in bulk and selective autophagy as shown by biochemical and ultrastructural analyses. Complementation experiments demonstrated that ATG8A could rescue both carbon and nitrogen starvation phenotypes, whereas ATG8H could only complement carbon starvation. Proximity labeling proteomics further identified isoform-specific interactors under nitrogen starvation, underscoring their functional divergence. These findings provide genetic evidence for functional specialization of ATG8 isoforms in plants and lay the foundation for investigating their roles in diverse cell types and stress conditions.
