## Supplementary Table 1 for "Nonuple atg8 mutant provides genetic evidence for functional specialization of ATG8 isoforms in *Arabidopsis thaliana*"

### Sheet: Sheet1
Supplementary Table 1. Sequences of ATG8 proteins after CRISPR mutagenesis.
* indicate stop codon
Gene	WT cDNA	WT Protein	CRISPR cDNA	CRISPR protein
ATG8A (AT4G21980)	ATGATCTTTGCTTGCTTGAAATTCGCAGAGACTAATCGAATCGCAATGGCTAAGAGTTCCTTCAAGATCTCTAACCCTCTCGAGGCAAGGATGAGTGAATCTTCTCGAATCAGAGAGAAGTACCCTGACAGAATTCCCGTGATTGTGGAGAAGGCTGGACAAAGTGATGTTCCTGACATTGACAAGAAGAAGTATCTTGTACCAGCTGATCTAACAGTGGGACAATTTGTATACGTGGTTCGTAAAAGAATCAAGCTTGGAGCTGAGAAAGCTATTTTTGTCTTTGTTAAGAACACATTGCCTCCAACTGCTGCATTGATGTCTGCGATCTATGAAGAACACAAAGATGAGGATGGGTTCCTCTACATGACTTACAGTGGAGAGAACACTTTTGGATCT…	MIFACLKFAETNRIAMAKSSFKISNPLEARMSESSRIREKYPDRIPVIVEKAGQSDVPDIDKKKYLVPADLTVGQFVYVVRKRIKLGAEKAIFVFVKNTLPPTAALMSAIYEEHKDEDGFLYMTYSGENTFGSLTVA*	ATGATCTTTGCTTGCTTGAAATTCGCAGAGACTAATCGAATCGCAATGGCTAAGAGTTCCTTCAAGATCTCTAACCCTCTCGAGGCAAGGATGAGTGAATCTTCTCGAATCAGAGAGAAGTACCCTGATCAGAATTCCCGTGATTGTGGAGAAGGCTGGACAAAGTGATGTTCCTGACATTGACAAGAAGAAGTATCTTGTACCAGCTGATCTAACAGTGGGACAATTTGTATACGTGGTTCGTAAAAGAATCAAGCTTGGAGCTGAGAAAGCTATTTTTGTCTTTGTTAAGAACACATTGCCTCCAACTGCTGCATTGATGTCTGCGATCTATGAAGAACACAAAGATGAGGATGGGTTCCTCTACATGACTTACAGTGGAGAGAACACTTTTGGATC…	MIFACLKFAETNRIAMAKSSFKISNPLEARMSESSRIREKYPDQNSRDCGEGWTK*
ATG8B (AT4G04620)	ATGGAGAAGAACTCCTTCAAGCTTTCTAATCCTCTGGAGATGAGAATGGCTGAGTCTACTCGTATCAGAGCGAAATACCCTGAAAGAGTTCCCGTGATTGTGGAAAAAGCTGGACAGAGTGATGTTCCTGACATTGACAAGAAGAAGTATCTTGTACCAGCTGATCTAACCATTGGCCAATTTGTGTACGTTGTGAGGAAAAGAATCAAGCTTGGAGCTGAAAAAGCCATCTTTGTCTTTGTCAAGAACACATTACCACCAACTGCGGCATTGATGTCTGCAATCTACGAAGAACACAAAGACGAAGACGGGTTTCTCTACATGACATACAGTGGAGAGAACACATTTGGTGGATCTTTCTACTGCTAA	MEKNSFKLSNPLEMRMAESTRIRAKYPERVPVIVEKAGQSDVPDIDKKKYLVPADLTIGQFVYVVRKRIKLGAEKAIFVFVKNTLPPTAALMSAIYEEHKDEDGFLYMTYSGENTFGGSFYC*	ATGGAGAAGAACTCCTTCAAGCTTTCTAATCCTCTGGAGATGAGAATGGCTGAGTCTACTCGTATCAGAGCGAAATACCCTGAAAGAGTTCCCTTGTGGAAAAAGCTGGACAGAGTGATGTTCCTGACATTGACAAGAAGAAGTATCTTGTACCAGCTGATCTAACCATTGGCCAATTTGTGTACGTTGTGAGGAAAAGAATCAAGCTTGGAGCTGAAAAAGCCATCTTTGTCTTTGTCAAGAACACATTACCACCAACTGCGGCATTGATGTCTGCAATCTACGAAGAACACAAAGACGAAGACGGGTTTCTCTACATGACATACAGTGGAGAGAACACATTTGGTGGATCTTTCTACTGCTAA	MEKNSFKLSNPLEMRMAESTRIRAKYPERVPLWKKLDRVMFLTLTRRSILYQLI*
ATG8C (AT1G62040)	ATGGCTAATAGCTCTTTCAAGTTGGAACACCCACTAGAGAGGAGACAAATTGAATCTTCTCGCATCAGGGAGAAGTATCCAGACAGAATTCCAGTGATCGTAGAGAGAGCTGAAAGAAGTGATGTTCCCAATATCGACAAGAAGAAGTACCTTGTTCCAGCTGATCTAACTGTTGGGCAATTTGTGTATGTTGTCCGTAAAAGAATCAAGCTGAGTGCCGAAAAGGCTATCTTCGTCTTTGTGAAGAACACATTGCCTCCAACTGCTGCAATGATGTCTGCAATCTATGATGAGAACAAAGACGAAGATGGGTTTCTCTACATGACTTACAGTGGAGAGAACACCTTTGGTTTGGTTTAA	MANSSFKLEHPLERRQIESSRIREKYPDRIPVIVERAERSDVPNIDKKKYLVPADLTVGQFVYVVRKRIKLSAEKAIFVFVKNTLPPTAAMMSAIYDENKDEDGFLYMTYSGENTFGLV*	ATGGCTAATAGCTCTTTCAAGTTGGAACACCCACTAGAGAGGAGACAAATTGAATCTTCTCGCATCAGGGAGAAGTATCCAGACAGAATTCCAGTGATCGTAGAGAGAGCTGAAAGAAGTGATGTTCCCAATATCGACAAGAAGAAGTACCTTGTCCAGCTGATCTAACTGTTGGGCAATTTGTGTATGTTGTCCGTAAAAGAATCAAGCTGAGTGCCGAAAAGGCTATCTTCGTCTTTGTGAAGAACACATTGCCTCCAACTGCTGCAATGATGTCTGCAATCTATGATGAGAACAAAGACGAAGATGGGTTTCTCTACATGACTTACAGTGGAGAGAACACCTTTGGTTTGGTTTAA	MANSSFKLEHPLERRQIESSRIREKYPDRIPVIVERAERSDVPNIDKKKYLVQLI*
ATG8D ( AT2G05630)	ATGGCGATTAGCTCCTTCAAGCATGAACATCCTCTTGTGGAGATGAATATTGATGTTGAAGTTACTAAGTTTCACTTGTCTCTCTTGTGTTCCGTGGTCGAGTCTCTGTTGTTCACGGGGCGTAGAATCGCTATTTCAGTCCCTTGGAATCCTAAGATATTATCACTGAAAAAGAGACAAGCTGAAGCAGCACGTATCAGGGAGAAGTATCCAGACAGAATACCAGTCATTGTCGAAAGAGCCGAGAAGAGTGATGTCCCGGATATTGATAGGAAAAAGTACTTGGTCCCAGCTGATTTGACTGTTGGCCAGTTTGTTTATGTTGTACGGAAGCGGATCAAGCTCAGTCCCGAGAAAGCCATCTTCATTTTTGTCAAGAACATTCTACCACCAACTGCG…	MAISSFKHEHPLVEMNIDVEVTKFHLSLLCSVVESLLFTGRRIAISVPWNPKILSLKKRQAEAARIREKYPDRIPVIVERAEKSDVPDIDRKKYLVPADLTVGQFVYVVRKRIKLSPEKAIFIFVKNILPPTAAIMSAIYEEHKDEDGFLYMSYSGENTFGIFF*	ATGGCGATTAGCTCCTTCAAGCATGAACATCCTCTTGTGGAGATGAATATTGATGTTGAAGTTACTAAGTTTCACTTGTCTCTCTTGTGTTCCGTGGTCGAGTCTCTGTTGTTCACGGGGCGTAGAATCGCTATTTCAGTCCCTTGGAATCCTAAGATATTATCACTGAAAAAGAGACAAGCTGAAGCAGCACGTATCAGGGAGAAGTATCCAGACAGAATACCAGTCATTGTCGAAAGAGCCGAGAAGAGTGATGTCCCGGATATTAGATAGGAAAAAGTACTTGGTCCCAGCTGATTTGACTGTTGGCCAGTTTGTTTATGTTGTACGGAAGCGGATCAAGCTCAGTCCCGAGAAAGCCATCTTCATTTTTGTCAAGAACATTCTACCACCAACTGC…	MAISSFKHEHPLVEMNIDVEVTKFHLSLLCSVVESLLFTGRRIAISVPWNPKILSLKKRQAEAARIREKYPDRIPVIVERAEKSDVPDIR*
ATG8E (AT2G45170)	ATGAATAAAGGAAGCATCTTTAAGATGGACAACGATTTCGAAAAGAGAAAAGCTGAAGCTGGAAGGATCAGGGAGAAATACCCTGATCGAATTCCTGTGATTGTGGAAAAGGCTGAGAAAAGTGAAGTCCCAAATATAGACAAGAAGAAGTACCTTGTGCCATCAGACCTAACAGTTGGTCAATTTGTGTATGTGATTCGGAAGAGAATCAAACTAAGTGCAGAGAAAGCTATCTTCATTTTCGTAGACAATGTTCTTCCTCCAACAGGAGAGCTAATGTCAAGCGTTTACGAGGATAAGAAAGACGAAGATGGCTTCCTTTACATCACTTACAGTGGCGAGAACACATTCGGTGCTTCTTCAATCTAA	MNKGSIFKMDNDFEKRKAEAGRIREKYPDRIPVIVEKAEKSEVPNIDKKKYLVPSDLTVGQFVYVIRKRIKLSAEKAIFIFVDNVLPPTGELMSSVYEDKKDEDGFLYITYSGENTFGASSI*	ATGAATAAAGGAAGCATCTTTAAGATGGACAACGATTTCGAAAAGAGAAAAGCTGAAGCTGGAAGGATCAGGGAGAAATACCCTGATCGAATTCCTGTGATTGTGGAAAAGGCTGAGAAAAGTGAAGTCCCAAATATAGACAAGAAGAAGTACCTTGTGGCCATCAGACCTAACAGTTGGTCAATTTGTGTATGTGATTCGGAAGAGAATCAAACTAAGTGCAGAGAAAGCTATCTTCATTTTCGTAGACAATGTTCTTCCTCCAACAGGAGAGCTAATGTCAAGCGTTTACGAGGATAAGAAAGACGAAGATGGCTTCCTTTACATCACTTACAGTGGCGAGAACACATTCGGTGCTTCTTCAATCTAA	MNKGSIFKMDNDFEKRKAEAGRIREKYPDRIPVIVEKAEKSEVPNIDKKKYLVAIRPNSWSICVCDSEENQTKCRESYLHFRRQCSSSNRRANVKRLRG*
ATG8F (AT4G16520)	ATGGCAAAAAGCTCGTTCAAGCAAGAGCATGACTTAGAGAAGAGAAGGGCAGAGGCTGCTAGGATTAGAGAGAAGTATCCTGATAGGATTCCGGTGATTGTTGAGAAGGCTGAGAAGAGTGATATACCAACCATCGACAAGAAAAAGTACCTAGTCCCGGCTGATCTGACTGTGGGGCAGTTTGTGTATGTCATTCGCAAAAGAATCAAATTGAGTGCAGAAAAGGCTATCTTCATATTCGTGGACAATGTTCTTCCTCCAGCAGGTGCGCTCATGTCTTCTGTGTACGAAGAGAAAAAGGATGATGATGGGTTCCTCTATGTCACTTACAGCGGAGAAAACACATTTGGATTTGGATCTCCATAA	MAKSSFKQEHDLEKRRAEAARIREKYPDRIPVIVEKAEKSDIPTIDKKKYLVPADLTVGQFVYVIRKRIKLSAEKAIFIFVDNVLPPAGALMSSVYEEKKDDDGFLYVTYSGENTFGFGSP*	ATGGCAAAAAGCTCGTTCAAGCAAGAGCATGACTTAGAGAAGAGAAGGGTCAGAGGCTGCTAGGATTAGAGAGAAGTATCCTGATAGGATTCCGGTGATTGTTGAGAAGGCTGAGAAGAGTGATATACCAACCATCGACAAGAAAAAGTACCTAGTCCCGGCTGATCTGACTGTGGGGCAGTTTGTGTATGTCATTCGCAAAAGAATCAAATTGAGTGCAGAAAAGGCTATCTTCATATTCGTGGACAATGTTCTTCCTCCAGCAGGTGCGCTCATGTCTTCTGTGTACGAAGAGAAAAAGGATGATGATGGGTTCCTCTATGTCACTTACAGCGGAGAAAACACATTTGGATTTGGATCTCCATAA	MAKSSFKQEHDLEKRRVRGC*
ATG8G (AT3G60640)	ATGAGTAACGTCAGCTTCAGGCAGGATCATGATTTCGAGAAGAGGAAAGCTGAGGCTTTAAGGATCAGAGAGAAGTATTCTGACAGAGTCCCGGTGATTGTGGAGAAGTCAGAGAAAAGTGATATCCCAAACATTGACAAGAAGAAATACCTTGTCCCAGCTGATCTAACGGTAGGCCAGTTTGTGTATGTGATTCGTAAGAGAATCCAACTTAGTGCAGAGAAAGCTATCTTCATCTTTGTTGATAATGTTCTTCCTCCCACCGGAGCGATGATGTCAACCATTTACGATGAGAATAAGGAAGAAGACGGCTTCTTGTATGTTACCTACAGTGGGGAAAACACTTTTGGATCGTCAATGACTTAA	MSNVSFRQDHDFEKRKAEALRIREKYSDRVPVIVEKSEKSDIPNIDKKKYLVPADLTVGQFVYVIRKRIQLSAEKAIFIFVDNVLPPTGAMMSTIYDENKEEDGFLYVTYSGENTFGSSMT*	ATGAGTAACGTCAGCTTCAGGCAGGATCATGATTTCGAGAAGAGGAAAGCTGAGGCTTTAAGGATCAGAGAGAAGTATTCTGACAGAGTCCCGGTGATTGTGGAGAAGTCAGAGAAAAGTGATATCCCAAACATTGACAAGAAGAAATACCTTGTCCCAGCTGATCTAACGGTAGGCCAGTTTGTGTATGTGATTCGTAAGAGAATCCAACTTAGTGCAGAGAAAGCTATCTTCATCTTTGTTGATAATGTTCTTCCTCCCAACCGGAGCGATGATGTCAACCATTTACGATGAGAATAAGGAAGAAGACGGCTTCTTGTATGTTACCTACAGTGGGGAAAACACTTTTGGATCGTCAATGACTTAA	MSNVSFRQDHDFEKRKAEALRIREKYSDRVPVIVEKSEKSDIPNIDKKKYLVPADLTVGQFVYVIRKRIQLSAEKAIFIFVDNVLPPNRSDDVNHLR*
ATG8H (AT3G06420)	ATGGGGATTGTTGTCAAGTCTTTCAAGGATCAATTCTCCTCTGATGAGAGATTGAAGGAGTCGAACAACATCATTGCGAAATATCCAGATAGAATACCTGTGATCATTGAGAAATATTCAAACGCAGATCTGCCAGACATGGAGAAGAACAAATACTTGGTCCCACGAGACATGACTGTTGGACATTTCATCCATATGCTAAGCAAAAGGATGCAGTTAGATCCATCCAAAGCTCTCTTTGTTTTCGTACACAACACTCTTCCTCAAACCGCTAGTCGCATGGACTCTCTCTACAATACTTTCAAGGAAGAAGACGGGTTCTTGTACATGTGCTACAGCACCGAGAAAACTTTCGGCTAA	MGIVVKSFKDQFSSDERLKESNNIIAKYPDRIPVIIEKYSNADLPDMEKNKYLVPRDMTVGHFIHMLSKRMQLDPSKALFVFVHNTLPQTASRMDSLYNTFKEEDGFLYMCYSTEKTFG*	ATGGGGATTGTTGTCAAGTCTTTCAAGGATCAATTCTCCTCTGATGAGAGATTGAAGGAGTCGAACAACATCATTGCGAAATATCCAGATAGAATACCTGTGATCATTGAGAAATATTCAAACGCAGATCTGCCAGAACATGGAGAAGAACAAATACTTGGTCCCACGAGACATGACTGTTGGACATTTCATCCATATGCTAAGCAAAAGGATGCAGTTAGATCCATCCAAAGCTCTCTTTGTTTTCGTACACAACACTCTTCCTCAAACCGCTAGTCGCATGGACTCTCTCTACAATACTTTCAAGGAAGAAGACGGGTTCTTGTACATGTGCTACAGCACCGAGAAAACTTTCGGCTAA	MGIVVKSFKDQFSSDERLKESNNIIAKYPDRIPVIIEKYSNADLPEHGEEQILGPTRHDCWTFHPYAKQKDAVRSIQSSLCFRTQHSSSNR*
ATG8I (AT3G15580)	ATGAAATCGTTCAAGGAACAATACACGTTGGATGAAAGGCTCGCGGAGTCGCGGGAGATAATCGCTAAGTACCCTACTCGGATTCCAGTAATTGCTGAGAAGTATTGCAAAACGGATCTGCCTGCCATCGAGAAAAAGAAGTTTCTGGTTCCAAGAGATATGTCAGTTGGCCAATTCATCTACATATTGAGTGCTAGGTTACATTTGTCTCCTGGTAAAGCCTTATTCGTGTTTGTCAACAACACTCTCCCTCAAACTGCTGCTCTGATGGACTCGGTCTACGAATCTTACAAAGATGATGATGGATTCGTTTACATGTGCTATAGCAGTGAGAAAACCTTTGGTTGA	MKSFKEQYTLDERLAESREIIAKYPTRIPVIAEKYCKTDLPAIEKKKFLVPRDMSVGQFIYILSARLHLSPGKALFVFVNNTLPQTAALMDSVYESYKDDDGFVYMCYSSEKTFG*	ATGAAATCGTTCAAGGAACAATACACGTTGGATGAAAGGCTCGCGGAGTTCGCGGGAGATAATCGCTAAGTACCCTACTCGGATTCCAGTAATTGCTGAGAAGTATTGCAAAACGGATCTGCCTGCCATCGAGAAAAAGAAGTTTCTGGTTCCAAGAGATATGTCAGTTGGCCAATTCATCTACATATTGAGTGCTAGGTTACATTTGTCTCCTGGTAAAGCCTTATTCGTGTTTGTCAACAACACTCTCCCTCAAACTGCTGCTCTGATGGACTCGGTCTACGAATCTTACAAAGATGATGATGGATTCGTTTACATGTGCTATAGCAGTGAGAAAACCTTTGGTTGA	MKSFKEQYTLDERLAEFAGDNR*
